# The coordination between CTCF, cohesin and TFs impacts nucleosome repositioning and chromatin insulation to define state specific 3D chromatin folding

**DOI:** 10.1101/2024.11.02.620823

**Authors:** Catherine Do, Guimei Jiang, Giulia Cova, Paul Zappile, Adriana Heguy, Jane A Skok

**Affiliations:** Department of Pathology, NYU Grossman School of Medicine, New York, NY, USA; Perlmutter Cancer Center, NYU Langone Health, New York, NY, USA; Genome Technology Center, NYU Grossman School of Medicine, New York, NY, USA

## Abstract

CTCF-mediated chromatin folding plays a key role in gene regulation, however the mechanisms controlling chromatin organization across cell states are not fully elucidated. Comprehensive analyses reveal that CTCF binding stability and cohesin overlap in mice and humans, are regulated by species specific differences in CTCF binding site (CBS) accessibility and enrichment of motifs corresponding to expressed TFs. By analyzing TFs, we confirm the co-operativity and competitiveness of TF/CTCF binding, which we further validate by allele specific analysis of SNPs. TF motif enrichment at CTCF bound sites is determined by cell state-specific transcriptional programs, which either stabilize or destabilize CTCF binding, as reflected by changing TF concentration. To examine CTCF binding in the context of nucleosome positioning, we performed single molecule nano-NOMe-seq. Subsetting reveals a continuum of binding states for CTCF, which are differentially represented at accessible versus inaccessible CBSs. As expected, CTCF degradation leads to a progressive loss of binding and nucleosome repositioning giving profiles similar to CTCF free CBSs. We also observe a similar time dependent effect when the cohesin subcomponent, SSC1 is degraded although CTCF remains bound, indicating that cohesin mediates CTCF-associated nucleosome repositioning. Stratified analysis of CTCF signal strength and accessibility reveals that in the presence of cohesin, CTCF strength contributes to nucleosome repositioning and chromatin insulation independent of accessibility. However, cobound TFs can uncouple the relationship between signal strength and nucleosome repositioning, without affecting the connection between repositioning and insulation. These studies identify mechanisms underlying cell state-specific CTCF profiles, linked to local and long-range chromatin organization.
