## Supplementary material for "The coordination between CTCF, cohesin and TFs impacts nucleosome repositioning and chromatin insulation to define state specific 3D chromatin folding": Table S1

### Sheet: Table S1A
Species	Tissue	Sample Description	Life Stage	Sample Type	Nb. of CTCF peaks	NB. of CTCF motif containing peaks (FIMO p=5x10e6)	Percentage of CTCF motif containing peaks	RNA ENCODE Accession number	ATAC ENCODE Accession number	CTCF ENCODE Accession number
human	activated_B_cell	activated_B_cell_male_adult_22_years_treated_with_0.5_μM_CpG_ODN_for_24_hours	adult	primary_cell	10480	5052	48.2061	ENCFF972BLD	ENCFF490FII	ENCFF787SIQ
human	activated_CD4-positive,_alpha-beta_T_cell	activated_CD4-positive_alpha-beta_T_cell_male_adult_20_years_treated_with_anti-CD3_and_anti-CD28_coated_beads_for_36_hours	adult	primary_cell	69406	25040	36.0776	ENCFF391RTF	ENCFF464QZE	ENCFF951RPD
human	activated_CD8-positive,_alpha-beta_T_cell	activated_CD8-positive_alpha-beta_T_cell_male_adult_21_years_treated_with_anti-CD3_and_anti-CD28_coated_beads_for_36_hours	adult	primary_cell	48902	19824	40.5382	ENCFF958IZW	ENCFF330FRH	ENCFF213WPO
human	adrenal_gland	adrenal_gland_tissue_female_adult_41_years	adult	tissue	42967	20306	47.2595	ENCFF882CNB	ENCFF967XFP	ENCFF418GYV
human	adrenal_gland	adrenal_gland_tissue_male_adult_37_years	adult	tissue	37540	15690	41.7954	ENCFF280SVI	ENCFF511DPE	ENCFF297BQF
human	adrenal_gland	adrenal_gland_tissue_male_adult_54_years	adult	tissue	44369	18251	41.1346	ENCFF136KWV	ENCFF460SWB	ENCFF036CYO
human	B_cell	B_cell_male_adult_22_years	adult	primary_cell	50778	22042	43.4086	ENCFF887RFD	ENCFF390ASB	ENCFF292JVA
human	body_of_pancreas	body_of_pancreas_tissue_female_adult_51_years	adult	tissue	46919	16758	35.7169	ENCFF608XQW	ENCFF075WWH	ENCFF921NTC
human	breast_epithelium	breast_epithelium_tissue_female_adult_51_years	adult	tissue	30571	13095	42.8347	ENCFF011TOX	ENCFF544RPU	ENCFF530ARF
human	breast_epithelium	breast_epithelium_tissue_female_adult_53_years	adult	tissue	17383	7766	44.6758	ENCFF946ZVF	ENCFF970MTO	ENCFF910ACN
human	CD4-positive,_alpha-beta_T_cell	CD4-positive_alpha-beta_T_cell_male_adult_20_years	adult	primary_cell	40346	18490	45.8286	ENCFF282NLG	ENCFF944LFH	ENCFF858TLX
human	CD8-positive,_alpha-beta_T_cell	CD8-positive_alpha-beta_T_cell_male_adult_21_years	adult	primary_cell	34816	16197	46.5217	ENCFF924WYF	ENCFF230RRP	ENCFF758CQW
human	colonic_mucosa	colonic_mucosa_tissue_female_adult_41_years	adult	tissue	33162	16578	49.991	ENCFF208MEO	ENCFF459HLK	ENCFF663OEV
human	esophagus_muscularis_mucosa	esophagus_muscularis_mucosa_tissue_male_adult_54_years	adult	tissue	40698	16341	40.1519	ENCFF515LJS	ENCFF272UWG	ENCFF941QXT
human	esophagus_squamous_epithelium	esophagus_squamous_epithelium_tissue_female_adult_51_years	adult	tissue	31594	13230	41.875	ENCFF251CEJ	ENCFF984VPG	ENCFF523MWC
human	foreskin_keratinocyte	foreskin_keratinocyte_male_newborn_2-4_days	newborn	primary_cell	63461	19680	31.0112	ENCFF572OUE	ENCFF792PNO	ENCFF273GAI
human	gastrocnemius_medialis	gastrocnemius_medialis_tissue_female_adult_51_years	adult	tissue	35145	16930	48.1719	ENCFF353NZM	ENCFF953QCT	ENCFF432VTH
human	gastrocnemius_medialis	gastrocnemius_medialis_tissue_female_adult_53_years	adult	tissue	30346	13559	44.6813	ENCFF172SLW	ENCFF666UUK	ENCFF575JKS
human	gastrocnemius_medialis	gastrocnemius_medialis_tissue_male_adult_37_years	adult	tissue	32974	14855	45.0506	ENCFF218TRL	ENCFF034WCY	ENCFF143NGY
human	gastrocnemius_medialis	gastrocnemius_medialis_tissue_male_adult_54_years	adult	tissue	22519	10199	45.2906	ENCFF576DOG	ENCFF461RJQ	ENCFF706MSC
human	gastroesophageal_sphincter	gastroesophageal_sphincter_tissue_female_adult_51_years	adult	tissue	45618	17493	38.3467	ENCFF668OEI	ENCFF580UXE	ENCFF182DIE
human	gastroesophageal_sphincter	gastroesophageal_sphincter_tissue_female_adult_53_years	adult	tissue	40701	15041	36.9549	ENCFF945BZV	ENCFF456JOB	ENCFF950ZID
human	GM12878	GM12878	adult	cell_line	51249	19527	38.1022	ENCFF912QPL	ENCFF429WTW	ENCFF827JRI
human	GM23338	GM23338	adult	cell_line	49954	18546	37.1262	ENCFF425TPQ	ENCFF738KYF	ENCFF907MQA
human	HCT116	HCT116	adult	cell_line	55943	20245	36.1886	ENCFF147EDS	ENCFF054UBO	ENCFF803RIY
human	heart_left_ventricle	heart_left_ventricle_tissue_female_adult_51_years	adult	tissue	41794	15194	36.3545	ENCFF743CAA	ENCFF174HPZ	ENCFF274NOI
human	heart_left_ventricle	heart_left_ventricle_tissue_female_adult_53_years	adult	tissue	43458	15327	35.2685	ENCFF843PMO	ENCFF560EBG	ENCFF165RCX
human	heart_left_ventricle	heart_left_ventricle_tissue_female_adult_56_years	adult	tissue	33435	16384	49.0025	ENCFF402BJA	ENCFF901EKY	ENCFF231KCT
human	heart_left_ventricle	heart_left_ventricle_tissue_female_adult_59_years	adult	tissue	43157	19134	44.3358	ENCFF127OFC	ENCFF984UBD	ENCFF805CXH
human	heart_left_ventricle	heart_left_ventricle_tissue_male_adult_43_years	adult	tissue	52421	21014	40.087	ENCFF946WCU	ENCFF525ZRG	ENCFF904UWV
human	heart_left_ventricle	heart_left_ventricle_tissue_male_adult_54_years	adult	tissue	44581	18729	42.0112	ENCFF791MRG	ENCFF988KSK	ENCFF749GUK
human	heart_left_ventricle	heart_left_ventricle_tissue_male_adult_69_years	adult	tissue	36841	15669	42.5314	ENCFF878JIF	ENCFF811VNG	ENCFF978LAN
human	heart_right_ventricle	heart_right_ventricle_tissue_female_adult_46_years	adult	tissue	39369	17843	45.3225	ENCFF726XIP	ENCFF968YWL	ENCFF140FHE
human	heart_right_ventricle	heart_right_ventricle_tissue_female_adult_56_years	adult	tissue	46164	19636	42.5353	ENCFF605HBM	ENCFF372VNL	ENCFF564KJT
human	heart_right_ventricle	heart_right_ventricle_tissue_female_adult_59_years	adult	tissue	29409	14171	48.1859	ENCFF780CXM	ENCFF315UYG	ENCFF514WRA
human	heart_right_ventricle	heart_right_ventricle_tissue_male_adult_43_years	adult	tissue	56829	22553	39.6857	ENCFF855JHQ	ENCFF567VUC	ENCFF226NCM
human	heart_right_ventricle	heart_right_ventricle_tissue_male_adult_54_years	adult	tissue	39575	18270	46.1655	ENCFF370BQT	ENCFF179JFB	ENCFF264WPL
human	heart_right_ventricle	heart_right_ventricle_tissue_male_adult_55_years	adult	tissue	50774	18713	36.8555	ENCFF829PHO	ENCFF124JSN	ENCFF749OWQ
human	heart_right_ventricle	heart_right_ventricle_tissue_male_adult_61_years	adult	tissue	25229	12890	51.092	ENCFF097UJC	ENCFF199VHV	ENCFF176AOA
human	heart_right_ventricle	heart_right_ventricle_tissue_male_adult_66_years	adult	tissue	44805	21231	47.3853	ENCFF256LQA	ENCFF643QLU	ENCFF223LTI
human	heart_right_ventricle	heart_right_ventricle_tissue_male_adult_69_years	adult	tissue	46871	17425	37.1765	ENCFF503FGB	ENCFF898WYV	ENCFF228QYX
human	HepG2	HepG2	child	cell_line	60893	21308	34.9925	ENCFF878MHG	ENCFF935GLR	ENCFF199YFA
human	K562	K562	adult	cell_line	58684	19724	33.6105	ENCFF190NFH	ENCFF948AFM	ENCFF660GHM
human	left_lung	left_lung_tissue_female_child_16_years	child	tissue	31203	15474	49.5914	ENCFF717THO	ENCFF138ISY	ENCFF673YZF
human	lower_lobe_of_left_lung	lower_lobe_of_left_lung_tissue_male_adult_60_years	adult	tissue	37691	17046	45.2257	ENCFF130HMP	ENCFF748ORI	ENCFF711KWX
human	lower_lobe_of_right_lung	lower_lobe_of_right_lung_tissue_male_adult_60_years	adult	tissue	40786	18335	44.9542	ENCFF703XZZ	ENCFF047NIZ	ENCFF183WDD
human	MCF-7	MCF-7	adult	cell_line	76524	22360	29.2196	ENCFF482JVG	ENCFF882OVP	ENCFF166CWT
human	natural_killer_cell	natural_killer_cell_male_adult_33_years	adult	primary_cell	36276	18083	49.8484	ENCFF288CSU	ENCFF928JLQ	ENCFF072KJO
human	omental_fat_pad	omental_fat_pad_tissue_female_adult_51_years	adult	tissue	11547	5584	48.3589	ENCFF534RPU	ENCFF963YOX	ENCFF464DDN
human	ovary	ovary_tissue_female_adult_41_years	adult	tissue	15296	7884	51.5429	ENCFF223DFG	ENCFF905LJQ	ENCFF483KVM
human	ovary	ovary_tissue_female_adult_53_years	adult	tissue	23362	9266	39.6627	ENCFF996ATQ	ENCFF646EYO	ENCFF782GIY
human	Panc1	Panc1	adult	cell_line	75303	24572	32.6308	ENCFF937ZIY	ENCFF481ELM	ENCFF504IUB
human	pancreas	pancreas_tissue_female_adult_41_years	adult	tissue	28273	14939	52.8384	ENCFF114XMV	ENCFF201EYO	ENCFF682RNL
human	pancreas	pancreas_tissue_female_adult_59_years	adult	tissue	19586	11011	56.2187	ENCFF265FIP	ENCFF360KWB	ENCFF092IAE
human	pancreas	pancreas_tissue_female_adult_61_years	adult	tissue	29786	15163	50.9065	ENCFF794KHY	ENCFF184TLY	ENCFF797NOY
human	pancreas	pancreas_tissue_female_child_16_years	child	tissue	24533	12914	52.6393	ENCFF480XLI	ENCFF981WQJ	ENCFF263JRA
human	PC-3	PC-3	adult	cell_line	67713	24864	36.7197	ENCFF486QZA	ENCFF369VMF	ENCFF456MYE
human	Peyer's_patch	Peyer's_patch_tissue_female_adult_53_years	adult	tissue	46782	16095	34.4043	ENCFF505ASH	ENCFF374BNC	ENCFF013GUN
human	prostate_gland	prostate_gland_tissue_male_adult_54_years	adult	tissue	39399	14912	37.8487	ENCFF608ZAW	ENCFF963ISM	ENCFF771ZYH
human	psoas_muscle	psoas_muscle_tissue_female_adult_41_years	adult	tissue	36205	16013	44.2287	ENCFF681MBD	ENCFF775KEG	ENCFF478CPK
human	right_atrium_auricular_region	right_atrium_auricular_region_tissue_female_adult_51_years	adult	tissue	55424	22871	41.2655	ENCFF076ZVJ	ENCFF675UHQ	ENCFF790IQB
human	right_lobe_of_liver	right_lobe_of_liver_tissue_female_adult_41_years	adult	tissue	40665	17977	44.2075	ENCFF996LRE	ENCFF425EJD	ENCFF585ZAP
human	right_lobe_of_liver	right_lobe_of_liver_tissue_female_adult_47_years	adult	tissue	43013	18566	43.1637	ENCFF383KWZ	ENCFF912MCC	ENCFF870ZRR
human	right_lobe_of_liver	right_lobe_of_liver_tissue_female_adult_53_years	adult	tissue	37942	15789	41.6135	ENCFF758FWX	ENCFF522FNJ	ENCFF046XEZ
human	right_lobe_of_liver	right_lobe_of_liver_tissue_female_child_16_years	child	tissue	48838	20100	41.1565	ENCFF392VYD	ENCFF958VMM	ENCFF652MGY
human	sigmoid_colon	sigmoid_colon_tissue_female_adult_53_years	adult	tissue	16029	7647	47.7073	ENCFF084REX	ENCFF487NCC	ENCFF015NKY
human	sigmoid_colon	sigmoid_colon_tissue_male_adult_37_years	adult	tissue	27034	11593	42.883	ENCFF907OQX	ENCFF207QOW	ENCFF480QYI
human	sigmoid_colon	sigmoid_colon_tissue_male_adult_54_years	adult	tissue	33753	16763	49.6637	ENCFF488LNI	ENCFF697MUB	ENCFF168XIT
human	spleen	spleen_tissue_female_adult_51_years	adult	tissue	38829	18504	47.6551	ENCFF030NVT	ENCFF105FRE	ENCFF978ZGD
human	spleen	spleen_tissue_female_adult_59_years	adult	tissue	20998	11104	52.8812	ENCFF506KRZ	ENCFF517WLY	ENCFF645YCX
human	spleen	spleen_tissue_female_adult_61_years	adult	tissue	24734	11516	46.5594	ENCFF085ELT	ENCFF779AOG	ENCFF549WAF
human	spleen	spleen_tissue_male_adult_26_years	adult	tissue	48450	15783	32.5759	ENCFF567AFJ	ENCFF476LUQ	ENCFF646OTN
human	stomach	stomach_tissue_female_adult_53_years	adult	tissue	36430	17256	47.3676	ENCFF241JEJ	ENCFF244DRQ	ENCFF900APQ
human	stomach	stomach_tissue_male_adult_54_years	adult	tissue	30402	15179	49.9276	ENCFF987LFZ	ENCFF430VEQ	ENCFF017NAF
human	testis	testis_tissue_male_adult_37_years	adult	tissue	36054	17367	48.1694	ENCFF782HRE	ENCFF643ZJJ	ENCFF917CYG
human	thyroid_gland	thyroid_gland_tissue_female_adult_51_years	adult	tissue	39284	14764	37.5827	ENCFF881QRC	ENCFF675XYC	ENCFF728ZGC
human	thyroid_gland	thyroid_gland_tissue_female_adult_53_years	adult	tissue	28019	12316	43.9559	ENCFF517NMG	ENCFF363QXD	ENCFF498GQK
human	thyroid_gland	thyroid_gland_tissue_male_adult_54_years	adult	tissue	42152	17843	42.3301	ENCFF814XZH	ENCFF365RAW	ENCFF620VBI
human	tibial_nerve	tibial_nerve_tissue_female_adult_51_years	adult	tissue	41823	14639	35.0023	ENCFF281DTU	ENCFF623GOH	ENCFF302VBR
human	transverse_colon	transverse_colon_tissue_female_adult_51_years	adult	tissue	35069	17408	49.6393	ENCFF847RKM	ENCFF609YMS	ENCFF781DVR
human	transverse_colon	transverse_colon_tissue_female_adult_53_years	adult	tissue	34751	16616	47.8145	ENCFF111HGR	ENCFF995XLK	ENCFF952OYB
human	transverse_colon	transverse_colon_tissue_male_adult_37_years	adult	tissue	41822	16284	38.9364	ENCFF448AGS	ENCFF251CFX	ENCFF292GYB
human	transverse_colon	transverse_colon_tissue_male_adult_54_years	adult	tissue	38975	18607	47.7409	ENCFF746UUA	ENCFF668ARP	ENCFF366EKI
human	upper_lobe_of_right_lung	upper_lobe_of_right_lung_tissue_male_adult_60_years	adult	tissue	42627	18248	42.8085	ENCFF161SBR	ENCFF403JGN	ENCFF238PEB
human	WTC11	WTC11	adult	cell_line	33056	15854	47.961	ENCFF060QPQ	ENCFF492GYV	ENCFF112GJQ

### Sheet: Table S1B
Species	Tissue	Sample Description	Nb. of CTCF peaks	Nb. of ATAC peaks	Nb. Of accessible CTCF peaks	Perc. of accessible CTCF peaks	CTCF ENCODE Accession number	ATAC ENCODE Accession number
human	WTC11	pancreas_tissue_female_adult_59_years	19586	108578	11297	57.7	See table S1A	See table S1A
human	pancreas	spleen_tissue_female_adult_59_years	20998	90679	14117	67.2	See table S1A	See table S1A
human	spleen	pancreas_tissue_female_adult_41_years	28273	169633	22099	78.2	See table S1A	See table S1A
human	pancreas	pancreas_tissue_female_child_16_years	24533	199130	21784	88.8	See table S1A	See table S1A
human	pancreas	ovary_tissue_female_adult_41_years	15296	50690	5209	34.1	See table S1A	See table S1A
human	ovary	heart_right_ventricle_tissue_male_adult_61_years	25229	147735	14692	58.2	See table S1A	See table S1A
human	heart_right_ventricle	pancreas_tissue_female_adult_61_years	29786	183869	24718	83	See table S1A	See table S1A
human	pancreas	colonic_mucosa_tissue_female_adult_41_years	33162	219266	26156	78.9	See table S1A	See table S1A
human	colonic_mucosa	stomach_tissue_male_adult_54_years	30402	48990	5948	19.6	See table S1A	See table S1A
human	stomach	natural_killer_cell_male_adult_33_years	36276	82707	21025	58	See table S1A	See table S1A
human	natural_killer_cell	sigmoid_colon_tissue_male_adult_54_years	33753	60532	9780	29	See table S1A	See table S1A
human	sigmoid_colon	transverse_colon_tissue_female_adult_51_years	35069	82484	9643	27.5	See table S1A	See table S1A
human	transverse_colon	left_lung_tissue_female_child_16_years	31203	192391	24951	80	See table S1A	See table S1A
human	left_lung	heart_left_ventricle_tissue_female_adult_56_years	33435	119724	16644	49.8	See table S1A	See table S1A
human	heart_left_ventricle	omental_fat_pad_tissue_female_adult_51_years	11547	80248	5477	47.4	See table S1A	See table S1A
human	omental_fat_pad	activated_B_cell_male_adult_22_years_treated_with_0.5_μM_CpG_ODN_for_24_hours	10480	81408	5862	55.9	See table S1A	See table S1A
human	activated_B_cell	heart_right_ventricle_tissue_female_adult_59_years	29409	136637	16226	55.2	See table S1A	See table S1A
human	heart_right_ventricle	gastrocnemius_medialis_tissue_female_adult_51_years	35145	44214	6161	17.5	See table S1A	See table S1A
human	gastrocnemius_medialis	testis_tissue_male_adult_37_years	36054	29666	4008	11.1	See table S1A	See table S1A
human	testis	WTC11	33056	169283	24989	75.6	See table S1A	See table S1A
human	transverse_colon	transverse_colon_tissue_female_adult_53_years	34751	116659	15569	44.8	See table S1A	See table S1A
human	transverse_colon	transverse_colon_tissue_male_adult_54_years	38975	51803	7962	20.4	See table S1A	See table S1A
human	sigmoid_colon	sigmoid_colon_tissue_female_adult_53_years	16029	105065	10612	66.2	See table S1A	See table S1A
human	spleen	spleen_tissue_female_adult_51_years	38829	59146	12613	32.5	See table S1A	See table S1A
human	heart_right_ventricle	heart_right_ventricle_tissue_male_adult_66_years	44805	124860	20715	46.2	See table S1A	See table S1A
human	stomach	stomach_tissue_female_adult_53_years	36430	83303	14490	39.8	See table S1A	See table S1A
human	adrenal_gland	adrenal_gland_tissue_female_adult_41_years	42967	157437	24897	57.9	See table S1A	See table S1A
human	spleen	spleen_tissue_female_adult_61_years	24734	62023	11103	44.9	See table S1A	See table S1A
human	CD8-positive,_alpha-beta_T_cell	CD8-positive_alpha-beta_T_cell_male_adult_21_years	34816	74356	17952	51.6	See table S1A	See table S1A
human	heart_right_ventricle	heart_right_ventricle_tissue_male_adult_54_years	39575	107702	15071	38.1	See table S1A	See table S1A
human	CD4-positive,_alpha-beta_T_cell	CD4-positive_alpha-beta_T_cell_male_adult_20_years	40346	77660	20888	51.8	See table S1A	See table S1A
human	heart_right_ventricle	heart_right_ventricle_tissue_female_adult_46_years	39369	156186	24134	61.3	See table S1A	See table S1A
human	gastrocnemius_medialis	gastrocnemius_medialis_tissue_male_adult_54_years	22519	120628	12974	57.6	See table S1A	See table S1A
human	lower_lobe_of_left_lung	lower_lobe_of_left_lung_tissue_male_adult_60_years	37691	196872	31057	82.4	See table S1A	See table S1A
human	gastrocnemius_medialis	gastrocnemius_medialis_tissue_male_adult_37_years	32974	104789	14906	45.2	See table S1A	See table S1A
human	lower_lobe_of_right_lung	lower_lobe_of_right_lung_tissue_male_adult_60_years	40786	125321	23959	58.7	See table S1A	See table S1A
human	gastrocnemius_medialis	gastrocnemius_medialis_tissue_female_adult_53_years	30346	53029	9118	30	See table S1A	See table S1A
human	breast_epithelium	breast_epithelium_tissue_female_adult_53_years	17383	63466	6179	35.5	See table S1A	See table S1A
human	heart_left_ventricle	heart_left_ventricle_tissue_female_adult_59_years	43157	161937	24383	56.5	See table S1A	See table S1A
human	psoas_muscle	psoas_muscle_tissue_female_adult_41_years	36205	112348	16601	45.9	See table S1A	See table S1A
human	right_lobe_of_liver	right_lobe_of_liver_tissue_female_adult_41_years	40665	204450	30848	75.9	See table S1A	See table S1A
human	thyroid_gland	thyroid_gland_tissue_female_adult_53_years	28019	58075	8019	28.6	See table S1A	See table S1A
human	B_cell	B_cell_male_adult_22_years	50778	68214	20544	40.5	See table S1A	See table S1A
human	right_lobe_of_liver	right_lobe_of_liver_tissue_female_adult_47_years	43013	163363	30101	70	See table S1A	See table S1A
human	sigmoid_colon	sigmoid_colon_tissue_male_adult_37_years	27034	69322	9767	36.1	See table S1A	See table S1A
human	breast_epithelium	breast_epithelium_tissue_female_adult_51_years	30571	82303	11949	39.1	See table S1A	See table S1A
human	upper_lobe_of_right_lung	upper_lobe_of_right_lung_tissue_male_adult_60_years	42627	148196	28995	68	See table S1A	See table S1A
human	heart_right_ventricle	heart_right_ventricle_tissue_female_adult_56_years	46164	156450	25428	55.1	See table S1A	See table S1A
human	heart_left_ventricle	heart_left_ventricle_tissue_male_adult_69_years	36841	91041	14291	38.8	See table S1A	See table S1A
human	thyroid_gland	thyroid_gland_tissue_male_adult_54_years	42152	143977	20971	49.8	See table S1A	See table S1A
human	heart_left_ventricle	heart_left_ventricle_tissue_male_adult_54_years	44581	86150	15313	34.3	See table S1A	See table S1A
human	esophagus_squamous_epithelium	esophagus_squamous_epithelium_tissue_female_adult_51_years	31594	20473	5439	17.2	See table S1A	See table S1A
human	adrenal_gland	adrenal_gland_tissue_male_adult_37_years	37540	92116	15234	40.6	See table S1A	See table S1A
human	right_lobe_of_liver	right_lobe_of_liver_tissue_female_adult_53_years	37942	39822	7340	19.3	See table S1A	See table S1A
human	right_atrium_auricular_region	right_atrium_auricular_region_tissue_female_adult_51_years	55424	25006	6955	12.5	See table S1A	See table S1A
human	right_lobe_of_liver	right_lobe_of_liver_tissue_female_child_16_years	48838	204710	34925	71.5	See table S1A	See table S1A
human	adrenal_gland	adrenal_gland_tissue_male_adult_54_years	44369	123763	25550	57.6	See table S1A	See table S1A
human	activated_CD8-positive,_alpha-beta_T_cell	activated_CD8-positive_alpha-beta_T_cell_male_adult_21_years_treated_with_anti-CD3_and_anti-CD28_coated_beads_for_36_hours	48902	111160	24412	49.9	See table S1A	See table S1A
human	esophagus_muscularis_mucosa	esophagus_muscularis_mucosa_tissue_male_adult_54_years	40698	19555	3905	9.6	See table S1A	See table S1A
human	heart_left_ventricle	heart_left_ventricle_tissue_male_adult_43_years	52421	121489	22678	43.3	See table S1A	See table S1A
human	heart_right_ventricle	heart_right_ventricle_tissue_male_adult_43_years	56829	141073	27158	47.8	See table S1A	See table S1A
human	ovary	ovary_tissue_female_adult_53_years	23362	24493	5371	23	See table S1A	See table S1A
human	transverse_colon	transverse_colon_tissue_male_adult_37_years	41822	79529	15304	36.6	See table S1A	See table S1A
human	gastroesophageal_sphincter	gastroesophageal_sphincter_tissue_female_adult_51_years	45618	69556	14882	32.6	See table S1A	See table S1A
human	GM12878	GM12878	51249	207875	33628	65.6	See table S1A	See table S1A
human	prostate_gland	prostate_gland_tissue_male_adult_54_years	39399	20844	6741	17.1	See table S1A	See table S1A
human	thyroid_gland	thyroid_gland_tissue_female_adult_51_years	39284	74162	14215	36.2	See table S1A	See table S1A
human	heart_right_ventricle	heart_right_ventricle_tissue_male_adult_69_years	46871	145405	23393	49.9	See table S1A	See table S1A
human	GM23338	GM23338	49954	209480	32011	64.1	See table S1A	See table S1A
human	gastroesophageal_sphincter	gastroesophageal_sphincter_tissue_female_adult_53_years	40701	84354	17258	42.4	See table S1A	See table S1A
human	heart_right_ventricle	heart_right_ventricle_tissue_male_adult_55_years	50774	80784	19865	39.1	See table S1A	See table S1A
human	PC-3	PC-3	67713	193317	34580	51.1	See table S1A	See table S1A
human	heart_left_ventricle	heart_left_ventricle_tissue_female_adult_51_years	41794	26918	6399	15.3	See table S1A	See table S1A
human	HCT116	HCT116	55943	169242	35799	64	See table S1A	See table S1A
human	activated_CD4-positive,_alpha-beta_T_cell	activated_CD4-positive_alpha-beta_T_cell_male_adult_20_years_treated_with_anti-CD3_and_anti-CD28_coated_beads_for_36_hours	69406	118202	30423	43.8	See table S1A	See table S1A
human	body_of_pancreas	body_of_pancreas_tissue_female_adult_51_years	46919	30209	9461	20.2	See table S1A	See table S1A
human	heart_left_ventricle	heart_left_ventricle_tissue_female_adult_53_years	43458	36864	11313	26	See table S1A	See table S1A
human	tibial_nerve	tibial_nerve_tissue_female_adult_51_years	41823	28971	11941	28.6	See table S1A	See table S1A
human	HepG2	HepG2	60893	209140	38365	63	See table S1A	See table S1A
human	Peyer's_patch	Peyer's_patch_tissue_female_adult_53_years	46782	40947	10824	23.1	See table S1A	See table S1A
human	K562	K562	58684	181340	39277	66.9	See table S1A	See table S1A
human	Panc1	Panc1	75303	137581	34812	46.2	See table S1A	See table S1A
human	spleen	spleen_tissue_male_adult_26_years	48450	41654	18698	38.6	See table S1A	See table S1A
human	foreskin_keratinocyte	foreskin_keratinocyte_male_newborn_2-4_days	63461	186612	31348	49.4	See table S1A	See table S1A
human	MCF-7	MCF-7	76524	173574	44385	58	See table S1A	See table S1A
mouse	mESC	mESC	18287	171719	8577	46.9	In-house (GEO GSM8348416,GSM8348417)	In-house (GSM8348521,GSM8348522)
mouse	intestine	intestine_postnatal_day0	73899	70808	13282	18	ENCFF327LYS	ENCFF131BKO
mouse	stomach	stomach_postnatal_day0	74998	73672	15845	21.1	ENCFF907XEG	ENCFF324JWA
mouse	heart	heart_postnatal_day0	44512	63136	9754	21.9	ENCFF609MDN	ENCFF623XON
mouse	forebrain	forebrain_postnatal_day0	56796	106215	20604	36.3	ENCFF430PPJ	ENCFF198WWJ
mouse	midbrain	midbrain_postnatal_day0	68736	55210	12218	17.8	ENCFF089GBC	ENCFF687MKN
mouse	hindbrain	hindbrain_postnatal_day0	62597	83201	17064	27.3	ENCFF092NMJ	ENCFF400XCN
mouse	cerebellum	cerebellum_postnatal_day0	32655	48935	6691	20.5	ENCFF316FYN	ENCFF080QJP
mouse	lung	lung_postnatal_day0	65330	99659	19280	29.5	ENCFF198SSR	ENCFF793OOO
mouse	kidney	kidney_postnatal_day0	65673	50296	10013	15.2	ENCFF024JOZ	ENCFF055HYI
mouse	G1E	G1E	17197	26953	2208	12.8	ENCFF601JVE	ENCFF393WYK
mouse	patski	patski	44540	104323	12002	26.9	ENCFF201JUA	ENCFF508GDX
