## Supplementary material for "The coordination between CTCF, cohesin and TFs impacts nucleosome repositioning and chromatin insulation to define state specific 3D chromatin folding": Table S3

### Sheet: Table S3
TF	ENCODE Accession number (NarrowPeaks)	ENCODE accession numbers (BAM)
ARID3A	ENCFF531CLQ	ENCFF576RFC,ENCFF079ZYM,ENCFF157WOW,ENCFF676OTD
ARNT	ENCFF596RIT	ENCFF699XZD,ENCFF426PKA,ENCFF209QIF,ENCFF458NGB
ASH2L	ENCFF552EPA,ENCFF096XRG	ENCFF898CWV,ENCFF279PAE,ENCFF536XNC,ENCFF741HFQ
ATF2	ENCFF973FKS,ENCFF213LSA	ENCFF994ZHD,ENCFF396BCM,ENCFF856BLZ,ENCFF463JZL,ENCFF081WNV,ENCFF504YJU,ENCFF920SPT,ENCFF956ZQI
ATF3	ENCFF882AEU	ENCFF478PVM,ENCFF039PAG,ENCFF373EUJ,ENCFF447BVE
ATF7	ENCFF277FJJ	ENCFF860ICZ,ENCFF556ZRU,ENCFF301KIW,ENCFF579YKO
BACH1	ENCFF631RZH	ENCFF599CQU,ENCFF688OKC,ENCFF054MKW,ENCFF965UYJ
BATF	ENCFF728KFD	ENCFF399QIP,ENCFF802IZN,ENCFF755RCM,ENCFF859PRS
BCL11A	ENCFF824QXX	ENCFF580GMF,ENCFF942EVB,ENCFF692QYX,ENCFF148VRC
BCL3	ENCFF452NTN	ENCFF488UTP,ENCFF227WBP,ENCFF935PCD,ENCFF629LEU
BCLAF1	ENCFF185BRL,ENCFF055QPX	ENCFF163XSL,ENCFF809UVF,ENCFF408WPU,ENCFF874YBK,ENCFF427CQP,ENCFF531RDZ,ENCFF985QHV,ENCFF621IXQ
BHLHE40	ENCFF633YUQ,ENCFF445XYV	ENCFF002PPW,ENCFF451KMO,ENCFF827XJM,ENCFF314PKF,ENCFF024QRE,ENCFF435RCL,ENCFF594ZIL,ENCFF947HBR
BMI1	ENCFF160PIE	ENCFF023IKP,ENCFF653RTQ,ENCFF550DZG,ENCFF829BHI
BRCA1	ENCFF303GOQ	ENCFF651OUX,ENCFF365KGA,ENCFF912ING,ENCFF455IBT
CBFB	ENCFF876CUT	ENCFF127DWU,ENCFF890TFD,ENCFF612URF,ENCFF792KPG
CBX3	ENCFF670JSE	ENCFF891QYX,ENCFF814XON,ENCFF490CWU,ENCFF640LQQ
CBX5	ENCFF864AYJ	ENCFF772ZLA,ENCFF554RCH,ENCFF247VXP,ENCFF178HOE
CEBPB	ENCFF955YFB,ENCFF864EON	ENCFF713GDD,ENCFF310YCW,ENCFF236TDZ,ENCFF895IVX,ENCFF462BSP,ENCFF787QFQ,ENCFF869GAT,ENCFF168ITH
CEBPZ	ENCFF639KLW	ENCFF917WPY,ENCFF923TDM,ENCFF775BYP,ENCFF746XZL
CHD1	ENCFF753HYW	ENCFF933NBT,ENCFF065BQF,ENCFF875MYH,ENCFF772CEE
CHD2	ENCFF351VXQ	ENCFF055UMJ,ENCFF188RRJ,ENCFF352GMP,ENCFF752ISM
CHD4	ENCFF403JIP	ENCFF416WNF,ENCFF449TTJ,ENCFF218GCJ,ENCFF524BQP
CREB1	ENCFF053UZX	ENCFF108DXA,ENCFF538DUT
CREM	ENCFF294IGP	ENCFF162MTY,ENCFF614KRR,ENCFF219FGG,ENCFF729SDE
CTCF	ENCFF951PEM,ENCFF797SDL,ENCFF796WRU,ENCFF827JRI	ENCFF794BPW,ENCFF612FTS,ENCFF614VZE,ENCFF430XCG,ENCFF758YTP,ENCFF500UFQ,ENCFF668ROZ,ENCFF033WII,ENCFF162QXM,ENCFF876QCV,ENCFF747TJH,ENCFF453EJM,ENCFF355CYX,ENCFF994NWU,ENCFF538VCH
CUX1	ENCFF451AII	ENCFF313RZR,ENCFF649NFF,ENCFF040UPE,ENCFF902QSY
DPF2	ENCFF003ZLG	ENCFF022YLX,ENCFF768YUH,ENCFF475ECM,ENCFF546GNE
E2F4	ENCFF744QAC	ENCFF189DMF,ENCFF926BIU,ENCFF182QPN,ENCFF053HZD
E2F8	ENCFF961ZFW	ENCFF879NVM,ENCFF009QHM,ENCFF785HHC,ENCFF830RYD
E4F1	ENCFF855PXT	ENCFF215GEB,ENCFF311VCV,ENCFF443FEI,ENCFF359RBL
EBF1	ENCFF895MHN,ENCFF996MFL	ENCFF340SPK,ENCFF746KYL,ENCFF560OWG,ENCFF865TBQ,ENCFF340QCB,ENCFF426RGL,ENCFF679DWX,ENCFF650TOW
EED	ENCFF519PDZ	ENCFF632KTY,ENCFF408KYB,ENCFF167CAH,ENCFF449TAW
EGR1	ENCFF637UJN,ENCFF612EIU	ENCFF100VNU,ENCFF790YVI,ENCFF029SZC,ENCFF735YIP,ENCFF449ZMP,ENCFF849AGI
ELF1	ENCFF479HJF,ENCFF146SYU	ENCFF739SRY,ENCFF735DGJ,ENCFF086JSB,ENCFF420ZXL,ENCFF028TNY,ENCFF444PPF,ENCFF041QIN,ENCFF290PIQ
ELK1	ENCFF164MPE	ENCFF211VKF,ENCFF784XUE,ENCFF553HGU,ENCFF536CQB
EP300	ENCFF718TWQ,ENCFF707DWY,ENCFF926AKK	ENCFF832UST,ENCFF120MJN,ENCFF908KIL,ENCFF617MKT,ENCFF036AJQ,ENCFF881THF,ENCFF363VYY,ENCFF791IGI,ENCFF238NNG,ENCFF725DLZ,ENCFF119SSU,ENCFF569VGS
ESRRA	ENCFF660PIB	ENCFF403OML,ENCFF361YDK,ENCFF521RQE,ENCFF591CFV
ETS1	ENCFF568AZT	ENCFF606IKC,ENCFF135UPU,ENCFF356DMQ,ENCFF849IMG
ETV6	ENCFF342QUN,ENCFF151UJT	ENCFF472MGT,ENCFF383ODW,ENCFF974ACI,ENCFF729UXS,ENCFF235FDS,ENCFF714EVJ,ENCFF306HMU,ENCFF530IRO
EZH2	ENCFF339YTO	ENCFF621CEP,ENCFF735FDV,ENCFF893IZW,ENCFF795NFT
FOS	ENCFF571DGT	ENCFF814AEX,ENCFF940GUI,ENCFF139BSO
FOXK2	ENCFF639XYN	ENCFF754BHC,ENCFF469MPJ,ENCFF297OGU,ENCFF805NWO
FOXM1	ENCFF549GKZ	ENCFF318LCX,ENCFF729JBI,ENCFF557JOT,ENCFF036UGG
GABPA	ENCFF093KLR	ENCFF988HVR,ENCFF178WGW,ENCFF526CAL,ENCFF025AON
GATAD2B	ENCFF963DVH	ENCFF831ANK,ENCFF159BQG,ENCFF849VQM,ENCFF320ICA
HCFC1	ENCFF479QQB	ENCFF019MMH,ENCFF057WQP,ENCFF516MCF,ENCFF049MIZ
HDAC2	ENCFF581FMI	ENCFF954FIU,ENCFF122XZP,ENCFF434QLO,ENCFF121LBW
HDAC6	ENCFF588SBL	ENCFF549ZXF,ENCFF346AWT
HDGF	ENCFF626TYH	ENCFF773BVT,ENCFF121WPI,ENCFF668EPR,ENCFF881IJX
HSF1	ENCFF663ODL	ENCFF139IMF,ENCFF778CYP,ENCFF266YJY,ENCFF860SXP
IKZF1	ENCFF819VMH,ENCFF432HLX,ENCFF448JWW	ENCFF580EVG,ENCFF625RFM,ENCFF775UOU,ENCFF245USW,ENCFF045YYY,ENCFF736MXP,ENCFF220SRF,ENCFF885ZLG,ENCFF723MRH,ENCFF106ICW,ENCFF487CFV,ENCFF247FMB
IKZF2	ENCFF511HZB,ENCFF723ZRN	ENCFF870YQK,ENCFF338NXC,ENCFF210IIT,ENCFF806BUE,ENCFF125XMV,ENCFF673WGB,ENCFF985GXC,ENCFF987HMW
IRF3	ENCFF785MSW,ENCFF887WLX	ENCFF844CVM,ENCFF541BNH,ENCFF125BMK,ENCFF698SFN,ENCFF935OOR,ENCFF519GVE,ENCFF764MTX,ENCFF605SWO
IRF4	ENCFF113VGD	ENCFF240MQI,ENCFF888PAI,ENCFF948MVT,ENCFF700SGU
IRF5	ENCFF478SRO	ENCFF345FES,ENCFF988CYS,ENCFF510PTR,ENCFF881PDA
JUNB	ENCFF912OPT	ENCFF465ZPQ,ENCFF009WRQ,ENCFF566JBZ,ENCFF580TLU
JUND	ENCFF134BQO,ENCFF023QWA	ENCFF411KDZ,ENCFF764KYI,ENCFF078GJW,ENCFF891HXN,ENCFF509ZNE,ENCFF848JON
KAT2A	ENCFF333PDI	ENCFF881LXX,ENCFF977FIJ,ENCFF495LKP,ENCFF117AZM
KDM1A	ENCFF996NUD	ENCFF122ZQQ,ENCFF761QRJ,ENCFF500VLK,ENCFF067FQB
KLF5	ENCFF992IBT	ENCFF849XDW,ENCFF226FBM,ENCFF561BLF,ENCFF634WBE
LARP7	ENCFF927IGC	ENCFF611ELI,ENCFF961JEB,ENCFF272NSK,ENCFF367CQI
MAFK	ENCFF436SJS	ENCFF902JQQ,ENCFF528OSH,ENCFF363SJZ,ENCFF116MDP,ENCFF215TIO,ENCFF381MCA
MAX	ENCFF361EVH	ENCFF577KAH,ENCFF158TTY,ENCFF456EJZ,ENCFF883PZJ
MAZ	ENCFF250FJC,ENCFF467VSF	ENCFF406RXQ,ENCFF352KKZ,ENCFF910KYB,ENCFF033QCU,ENCFF837FLU,ENCFF511RNV
MEF2A	ENCFF826GQU	ENCFF510YAI,ENCFF476CBG,ENCFF397MRM,ENCFF455VTM
MEF2B	ENCFF884QQW	ENCFF542XCL,ENCFF549AQZ,ENCFF825OSX,ENCFF975LGL
MEF2C	ENCFF238UKB	ENCFF191UHV,ENCFF665BAJ,ENCFF473DOY,ENCFF536BLL
MLLT1	ENCFF652GOE	ENCFF982QKE,ENCFF665BYT,ENCFF629AMY,ENCFF777FAN
MTA2	ENCFF957SRJ	ENCFF888AIA,ENCFF178EBR,ENCFF121RRZ,ENCFF803UWC
MTA3	ENCFF475GKK	ENCFF460FPN,ENCFF682HUS,ENCFF097QFS,ENCFF326TKN
MXI1	ENCFF376AEL	ENCFF377YXP,ENCFF169JOK,ENCFF790FNR,ENCFF499EUU
MYB	ENCFF705CGM	ENCFF809AHN,ENCFF110LOM,ENCFF969KVU,ENCFF648JIW
MYC	ENCFF214XPD	ENCFF513EOH,ENCFF484MUV
NBN	ENCFF511QTQ	ENCFF382USC,ENCFF722EAP,ENCFF439GDA,ENCFF224UPF
NFATC1	ENCFF172KBM	ENCFF983YCI,ENCFF207QTV,ENCFF397DKO,ENCFF097KZM
NFATC3	ENCFF002XEC	ENCFF599RWY,ENCFF034ZKO,ENCFF828IJJ,ENCFF207IHK
NFIC	ENCFF980SDE	ENCFF261PTK,ENCFF838XZA,ENCFF030EDP,ENCFF777TDW
NFXL1	ENCFF057NHJ	ENCFF673BXM,ENCFF622GDZ,ENCFF246FIF,ENCFF885HTW
NFYA	ENCFF937QTP	ENCFF280SUM,ENCFF595NGV,ENCFF797PCH,ENCFF906LHW
NFYB	ENCFF156MUM	ENCFF920UGA,ENCFF347TBE,ENCFF954HNR,ENCFF542URL
NKRF	ENCFF862GDZ	ENCFF244EFU,ENCFF422FDA,ENCFF756TJY,ENCFF322HVR
NR2C1	ENCFF626EEU	ENCFF236GOA,ENCFF785FLS,ENCFF658ETS,ENCFF901UAR
NR2C2	ENCFF782KRV	ENCFF199XSZ,ENCFF485BYB,ENCFF760TLO,ENCFF364NDF
NR2F1	ENCFF118UKC	ENCFF282GMA,ENCFF320FKI,ENCFF534AXH,ENCFF677LIC
NRF1	ENCFF864EBU	ENCFF910PTH,ENCFF486EWS,ENCFF588FQW,ENCFF951GZL
PAX5	ENCFF827VVQ,ENCFF192WNJ	ENCFF018FQW,ENCFF275TPO,ENCFF501HUP,ENCFF565MKY,ENCFF614SHU,ENCFF475VQL,ENCFF559TUN,ENCFF326CHD
PAX8	ENCFF934NVD	ENCFF094RVF,ENCFF946NSO,ENCFF077YQF,ENCFF479AFG
PBX3	ENCFF402DQD	ENCFF791EPM,ENCFF845MYC,ENCFF271RCM,ENCFF114FPE
PKNOX1	ENCFF946JFA	ENCFF700PHB,ENCFF603RWK,ENCFF568MVO,ENCFF359OVA
PML	ENCFF242KVU	ENCFF027NKU,ENCFF792HYP,ENCFF161WUT,ENCFF826GVL
POU2F2	ENCFF934JFA	ENCFF928AKT,ENCFF381SOT,ENCFF376YKR,ENCFF011XTK,ENCFF702VIV,ENCFF219VPY
PRDM15	ENCFF157HQD	ENCFF669ARL,ENCFF814BPN
RB1	ENCFF844GNV	ENCFF948HZE,ENCFF888KPM,ENCFF006SZZ,ENCFF432IFW
RBBP5	ENCFF474JTH	ENCFF145BPW,ENCFF207IEO,ENCFF597HRW,ENCFF251OOR
RCOR1	ENCFF585BRC	ENCFF065YOX,ENCFF803YAB,ENCFF605XOV,ENCFF551QSX
RELB	ENCFF968MBN	ENCFF869PJB,ENCFF476WPJ,ENCFF942QFU,ENCFF408PTC
REST	ENCFF262MRD,ENCFF975LZF	ENCFF894EID,ENCFF569QEN,ENCFF887ZNY,ENCFF213EBE,ENCFF455QSR,ENCFF876KTI,ENCFF750IJA,ENCFF953VYL
RFX5	ENCFF601WHE	ENCFF086GHN,ENCFF707BSC,ENCFF071BUP,ENCFF509RPI
RUNX3	ENCFF346JDW	ENCFF884LEJ,ENCFF579PRC,ENCFF842LUH,ENCFF453BWG
RXRA	ENCFF063KLF	ENCFF924KUA,ENCFF713PKK,ENCFF890GAA,ENCFF052IWA
SIN3A	ENCFF013QNV	ENCFF952XKW,ENCFF884HCB,ENCFF783HVZ,ENCFF958CAO
SIX5	ENCFF878FBM	ENCFF707RRY,ENCFF971KJA,ENCFF139TCV,ENCFF453CMC
SKIL	ENCFF506SOD	ENCFF065CIX,ENCFF807RLO,ENCFF817REH,ENCFF093WMA
SMAD1	ENCFF033MGN	ENCFF361MVV,ENCFF089SHL,ENCFF262ESX,ENCFF955YTJ
SMAD5	ENCFF485GWN	ENCFF346SPJ,ENCFF386SPJ,ENCFF691XBY,ENCFF626RVO
SMARCA5	ENCFF550FDV	ENCFF339LDW,ENCFF506OTR,ENCFF070IQU,ENCFF998MCZ
SP1	ENCFF038AVV	ENCFF720DEB
SPI1	ENCFF492ZRZ	ENCFF345UAS,ENCFF406TPM,ENCFF436HQW,ENCFF086XFU
SREBF1	ENCFF397YRO	ENCFF269VOK,ENCFF177QCA,ENCFF398RFO,ENCFF465NOY
SREBF2	ENCFF896MPE	ENCFF154GZC,ENCFF637TAF,ENCFF594EHC,ENCFF756UDR
SRF	ENCFF089YRX,ENCFF114CWH,ENCFF432PLY	ENCFF263NOT,ENCFF731ZNW,ENCFF945KYF,ENCFF098EHX,ENCFF988NFK,ENCFF274NWP,ENCFF175YWG,ENCFF335DZU,ENCFF018ITN,ENCFF560TMS,ENCFF908DFN,ENCFF143EPW
STAT1	ENCFF896SEI,ENCFF973ACG	ENCFF494QGK,ENCFF735CSF,ENCFF440ACE,ENCFF526SHJ,ENCFF885KSI,ENCFF111ILW,ENCFF151XBJ,ENCFF377CVY
STAT3	ENCFF029PAA	ENCFF145QDZ,ENCFF453OOT,ENCFF226YHB,ENCFF323QPE
STAT5A	ENCFF006GSY	ENCFF179ZBY,ENCFF870IWV,ENCFF870NMW,ENCFF548BLU
SUPT20H	ENCFF684BIN	ENCFF181CIY,ENCFF962QAC,ENCFF345ORP,ENCFF359GVP
SUZ12	ENCFF894BBO	ENCFF651ATB,ENCFF151PWJ
TAF1	ENCFF502IPK	ENCFF575GRT,ENCFF177XDM,ENCFF283MZV,ENCFF617ZDI
TARDBP	ENCFF847AAV,ENCFF600LZY	ENCFF963FTZ,ENCFF179SRP,ENCFF776NRF,ENCFF707WGY,ENCFF902XGC,ENCFF141RIS,ENCFF834LZX,ENCFF592TJP
TBL1XR1	ENCFF276QRH	ENCFF261NIN,ENCFF600WBJ,ENCFF941TVG,ENCFF389FAZ
TBP	ENCFF099PYR	ENCFF987AWV,ENCFF910NHM,ENCFF309PEQ,ENCFF953XVQ
TBX21	ENCFF170IZO	ENCFF548STS,ENCFF360EFO,ENCFF729JUC,ENCFF397LQT
TCF12	ENCFF068YYR,ENCFF154RAJ	ENCFF101LKK,ENCFF291PCM,ENCFF230UAD,ENCFF361TMF,ENCFF112UBX,ENCFF116EPL,ENCFF781YRX,ENCFF275DGB
TCF3	ENCFF700TAS	ENCFF783AQJ,ENCFF782IDR,ENCFF986FIK,ENCFF121KBC
TCF7	ENCFF900GTF	ENCFF698NSE,ENCFF662NBQ,ENCFF362PXX,ENCFF298VEV
TRIM22	ENCFF519BGX,ENCFF796RRA	ENCFF465CEB,ENCFF366RSX,ENCFF870NKL,ENCFF909ZUA,ENCFF559OOA,ENCFF083LQR,ENCFF505STX,ENCFF330FLG
UBTF	ENCFF014PHS	ENCFF396GSL,ENCFF898VJT,ENCFF614DCJ,ENCFF833EYH
USF1	ENCFF879TPT	ENCFF737VAT,ENCFF074OYP,ENCFF458VXF,ENCFF551CSX
USF2	ENCFF196JQW	ENCFF341YTC,ENCFF713SUL,ENCFF977QBD,ENCFF213IWO
WRNIP1	ENCFF855UKX	ENCFF070YVD,ENCFF473BSK,ENCFF058SQO,ENCFF753DOO
YBX1	ENCFF488IGF	ENCFF053VFZ,ENCFF629WCK,ENCFF410MRB,ENCFF786DTU
YY1	ENCFF258UEW,ENCFF446ZSX	ENCFF289YVM,ENCFF163HDB,ENCFF676OVC,ENCFF481OXC,ENCFF980QHF,ENCFF301QON,ENCFF493HLV
ZBED1	ENCFF753UAX	ENCFF893PGF,ENCFF641VCR,ENCFF052HUW,ENCFF067ROS
ZBTB33	ENCFF917XFN,ENCFF845VSZ	ENCFF403QBQ,ENCFF759BKF,ENCFF739ZTJ,ENCFF729RNB,ENCFF432KDE,ENCFF004PAV,ENCFF441UOY,ENCFF032KSZ
ZBTB40	ENCFF171FMR	ENCFF585ZIJ,ENCFF241ICI,ENCFF711HMY,ENCFF375UVD
ZEB1	ENCFF703XCL	ENCFF425FSK,ENCFF582LPW,ENCFF070VUK,ENCFF196DWF
ZFP36	ENCFF627JQX	ENCFF302YQK,ENCFF185OAP,ENCFF809HYS,ENCFF140KJO
ZNF143	ENCFF201RBX,ENCFF012FCL	ENCFF640XZS,ENCFF943EGP,ENCFF818AFX,ENCFF509ZNS,ENCFF803OPC,ENCFF515QUC,ENCFF177LVW,ENCFF628YMO
ZNF207	ENCFF854NOE	ENCFF360OZT,ENCFF856SJL,ENCFF184HZS,ENCFF634UNM
ZNF217	ENCFF131ALE	ENCFF577SKC,ENCFF252GCC,ENCFF233IZM,ENCFF793MYQ
ZNF24	ENCFF664TYB	ENCFF826HNS,ENCFF678GYV,ENCFF928WUT,ENCFF659BAL
ZNF384	ENCFF955FRU	ENCFF055QMP,ENCFF230KKA,ENCFF934QZN,ENCFF140VFN
ZNF592	ENCFF510ZBJ	ENCFF122LWT,ENCFF676MWP,ENCFF110PUQ,ENCFF831HFY
ZNF622	ENCFF359PUY	ENCFF993SEE,ENCFF717ZWZ,ENCFF349EDR,ENCFF419RWP
ZNF687	ENCFF734BGL	ENCFF257XYL,ENCFF529JDU,ENCFF941QOM,ENCFF682VYT
ZSCAN29	ENCFF828NYA	ENCFF350ULX,ENCFF806TCI,ENCFF724UTV,ENCFF711JVL
ZZZ3	ENCFF535WUH	ENCFF272UWD,ENCFF240HQW,ENCFF562BLT,ENCFF818RMY
