## Supplementary material for "The coordination between CTCF, cohesin and TFs impacts nucleosome repositioning and chromatin insulation to define state specific 3D chromatin folding": Table S5

### Sheet: table_S5
JASPAR_ID	TF	p-val	coefficient	R_square	Accessibility
MA0609.3	CREM	0.0137757	0.0305232	0.323475	accessible
MA0473.4	ELF1	3.66066e-05	0.0249559	0.229023	accessible
MA0258.2	ESR2	0.00962634	-0.0089437	0.844163	accessible
MA0098.4	ETS1	1.84444e-06	0.164165	0.768093	accessible
MA0764.4	ETV4	0.0031098	0.0366121	0.999976	accessible
MA0645.2	ETV6	0.00185264	0.0132509	0.14151	accessible
MA2118.1	FOXS1	0.00869627	-0.0150535	0.176224	accessible
MA0062.4	GABPA	0.000790424	0.0124125	0.203471	accessible
MA1104.3	GATA6	0.00582573	-0.047967	0.241435	accessible
MA1500.2	HOXB6	0.0326566	-0.00670061	0.081757	accessible
MA1508.2	IKZF1	0.0114541	0.0162516	0.291921	accessible
MA1513.2	KLF15	0.023651	-0.0193497	0.0982527	accessible
MA0618.2	LBX1	0.0292854	-0.0816752	0.942287	accessible
MA0625.3	NFATC3	0.0253744	0.00277929	0.0666132	accessible
MA0048.3	NHLH1	0.000900799	0.00132458	0.22375	accessible
MA0672.2	NKX2-3	0.0172746	0.0226599	0.263665	accessible
MA1110.3	Nr1H4	0.0295303	0.251167	0.466334	accessible
MA1535.2	NR2C1	0.0284943	0.036261	0.150052	accessible
MA0505.3	Nr5A2	0.0191341	0.200564	0.782915	accessible
MA1961.2	PATZ1	0.0285861	-0.0106569	0.114232	accessible
MA1548.2	PLAGL2	0.00439665	0.016314	0.140674	accessible
MA0508.4	PRDM1	0.0139042	0.0137284	0.117263	accessible
MA0101.1	REL	0.00111185	0.0142982	0.125162	accessible
MA1117.2	RELB	0.0124812	0.01657	0.169926	accessible
MA1151.2	RORC	0.0141156	-0.0221483	0.126578	accessible
MA0744.3	SCRT2	0.0121865	0.00154071	0.908004	accessible
MA1559.2	SNAI3	0.00564886	0.061192	0.194	accessible
MA0868.3	SOX8	0.00767546	-0.0256649	0.243121	accessible
MA0516.3	SP2	0.0116936	0.00514687	0.423713	accessible
MA0080.7	Spi1	0.000410923	0.0191555	0.244518	accessible
MA0081.3	SPIB	0.0169923	0.0184222	0.232623	accessible
MA0144.3	STAT3	0.00268528	0.0121779	0.157671	accessible
MA1625.2	Stat5b	0.01121	0.00854575	0.124177	accessible
MA0522.4	TCF3	0.00115302	0.00969682	0.155493	accessible
MA0810.2	TFAP2A	0.0226854	-0.00533684	0.547325	accessible
MA0691.1	TFAP4	0.000353579	0.10199	0.668601	accessible
MA0692.2	TFEB	0.00514312	-0.0303456	0.146253	accessible
MA0093.4	USF1	0.00774333	0.0293192	0.168191	accessible
MA2329.1	ZBTB11	0.0337959	0.0103821	0.116086	accessible
MA1649.2	ZBTB12	0.0241986	0.00718599	0.0676706	accessible
MA0697.3	Zic3	0.0127598	0.0634375	0.974643	accessible
MA1593.2	ZNF317	0.0194692	0.0178539	0.0920868	accessible
MA1726.2	ZNF331	0.0381775	-0.0510951	0.481317	accessible
MA1655.2	ZNF341	0.000491018	0.00337673	0.190432	accessible
MA0130.1	ZNF354C	0.0132763	0.00263203	0.0751362	accessible
MA1979.2	ZNF416	0.0210942	0.00887113	0.0707343	accessible
MA2334.1	ZNF547	0.0370246	0.0287704	0.115281	accessible
MA1601.2	ZNF75D	0.0213176	0.0207359	0.101536	accessible
MA0885.3	Dlx2	0.0354067	0.00105467	0.248097	Inaccessble
MA1708.2	ETV7	0.00115687	-0.00914762	0.270215	Inaccessble
MA0847.4	FOXD2	0.0140901	-0.0381612	0.108439	Inaccessble
MA0852.3	FOXK1	0.0095819	0.0272338	0.0907944	Inaccessble
MA0480.3	Foxo1	0.0110806	0.0537638	0.686085	Inaccessble
MA0648.2	GSC	1.10066e-05	0.0153673	0.317913	Inaccessble
MA0893.3	GSX2	0.0317248	-0.000908513	0.997519	Inaccessble
MA0114.5	HNF4A	0.0295166	-0.110514	0.295516	Inaccessble
MA0910.3	HOXD8	0.0287188	0.0121434	0.0921187	Inaccessble
MA0710.2	NOTO	0.0183474	0.00265339	0.703513	Inaccessble
MA0522.4	TCF3	0.00456523	-0.0437265	0.134906	Inaccessble
MA1577.2	TLX2	0.000730023	0.00454307	0.397439	Inaccessble
MA0722.2	VAX1	0.00967971	0.0109748	0.980734	Inaccessble
MA0750.3	ZBTB7A	0.00239662	-0.124847	0.116372	Inaccessble
MA1651.2	ZFP42	0.0222332	1.89207	0.998781	Inaccessble
MA0130.1	ZNF354C	0.00946954	-0.00846384	0.0886687	Inaccessble
MA1731.2	ZNF768	0.0156123	-0.06721	0.0853782	Inaccessble
